# Transposable elements orchestrate subgenome-convergent and -divergent transcription in common wheat

**DOI:** 10.1101/2022.10.14.512211

**Authors:** Yuyun Zhang, Zijuan Li, Jinyi Liu, Yu’e Zhang, Luhuan Ye, Yuan Peng, Haoyu Wang, Huishan Diao, Yu Ma, Meiyue Wang, Yilin Xie, Tengfei Tang, Yili Zhuang, Wan Teng, Yiping Tong, Wenli Zhang, Zhaobo Lang, Yongbiao Xue, Yijing Zhang

## Abstract

The success of common wheat as the global staple crop is derived from genome diversity and redundancy as a result of allopolyploidization [1-3], giving rise to the major question how the divergent and convergent transcription among different subgenomes are achieved and harmonized in a single cell. The regulatory information is largely encoded in DNA regulatory elements (REs) interpreted by sequence specific transcription factors (TFs). Here, we created a catalog of genome-wide TF-binding sites (TFBS) to assemble an extensive wheat regulatory network comprising connections among 189 TFs and 3,714,431 REs, which enhances the understanding of wheat regulatory mechanisms on an unprecedented scale. A significant fraction of subgenome-divergent TFBS are derived from recent subgenome-asymmetric expansion of particular transposable element (TE) families. In contrary, TFBS derived from ancient TE expansion largely underwent parallel purifying selection during independent evolution of each subgenome, despite extensive unbalanced turnover of flanking TEs. Altogether, the subgenome-convergent and -divergent regulation in common wheat is orchestrated via differential evolutionary selection on paleo- and neo-TEs.
