## Supplemental Table 1 for "Transposable elements orchestrate subgenome-convergent and -divergent transcription in common wheat"

### Sheet: Sheet1
Supplemental table 1. List of TFs for perferming DAP-seq assay.
number	TF	gene ID	TF family	# TFBS	with cannonical representative motifs by comparing with JASPAR	with cannonical representative de novo motifs	QC level	wheat functional genes	Arabidopsis orthologous genes	rice orthologous genes	fpkm in seedling
1	TraesCS1A02G220000	AP2-DREB-1A-1	AP2	244870	1	1	HC	NA	NA	LOC_Os10g41130	5.5
2	TraesCS1B02G233300	AP2-DREB-1B-1	AP2	228748	1	1	HC	NA	NA	LOC_Os10g41130	0
3	TraesCS1D02G221500	AP2-DREB-1D-1	AP2	244122	1	1	HC	NA	NA	LOC_Os10g41130	1.5
4	TraesCS2D02G425700	AP2-DREB-2D-1	AP2	239133	1	1	HC	NA	NA	LOC_Os04g52090:OsAP2-39	795.5
5	TraesCS4B02G325600	AP2-RAV-4B-1	AP2	424412	1	1	HC	NA	NA	LOC_Os01g04750	3
6	TraesCS4B02G299700	AP2-ERF-4B-2	AP2	5098	1	1	HC	NA	NA	LOC_Os03g08490;LOC_Os03g08500:OsBIERF4	1757.5
7	TraesCS5B02G214400	AP2-ERF-5B-2	AP2	96729	1	1	HC	NA	NA	LOC_Os09g26420	431
8	TraesCS5B02G193200	AP2-DREB-5B-3	AP2	135566	1	1	HC	NA	AT1G22190:RAP2.4;AT2G22200;AT4G39780	LOC_Os08g31580:OsERF48|OsDRAP1;LOC_Os09g20350	437
9	TraesCS6A02G243500	AP2-ERF-6A-1	AP2	69258	1	1	HC	NA	NA	LOC_Os02g43820:OsSta2	3.5
10	TraesCS6D02G225700	AP2-ERF-6D-1	AP2	35523	1	1	HC	NA	NA	LOC_Os02g43820:OsSta2	0
11	TraesCS1A02G193200	bHLH-1A-1	bHLH	11892	1	1	HC	NA	AT1G32640:ATMYC2///JAI1///JIN1///MYC2///RD22BP1///ZBF1;AT4G17880:MYC4;AT5G46760:MYC3;AT5G46830:ATNIG1///NIG1	LOC_Os10g42430:OsMYC2	323
12	TraesCS7D02G244300	bHLH-7D-2	bHLH	224	1	1	HC	NA	AT2G42280:AKS3///FBH4	LOC_Os08g39630:OsFBH1;LOC_Os09g31300	1691.5
13	TraesCS2A02G526300	bZIP-2A-3	bZIP	129202	1	1	HC	NA	NA	LOC_Os04g54474:OsTGAP1|OsbZIP37	641
14	TraesCS3A02G378700	bZIP-3A-1	bZIP	175818	1	1	HC	NA	AT1G03970:GBF4;AT5G44080	LOC_Os01g64730:OsABF1|OsABI5|OREB1|OsbZIP10;LOC_Os05g36160	5.5
15	TraesCS3A02G337200	bZIP-3A-2	bZIP	113502	1	1	HC	NA	AT2G41070:ATBZIP12///DPBF4///EEL;AT3G56850:AREB3///DPBF3	LOC_Os01g59760:HBF2;LOC_Os05g41070:HBF1|OsbZIP42	71.5
16	TraesCS5B02G094300	bZIP-5B-3	bZIP	56164	1	1	HC	NA	AT3G62420:ATBZIP53///BZIP53	LOC_Os12g37410:OsOBF1|OsbZIP87;LOC_Os12g37415	449.5
17	TraesCS7A02G373800	bZIP-7A-1	bZIP	1495	1	1	HC	NA	AT5G11260:HY5///TED_5	LOC_Os01g40540;LOC_Os02g10860:OsbZIP18;LOC_Os06g39960:OsbZIP48	2
18	TraesCS4A02G017700	C2C2-Dof-4A-1	C2C2	259937	1	1	HC	NA	AT3G47500:CDF3;AT5G62430:CDF1	LOC_Os03g07360:OsDof12|OsCDF1;LOC_Os10g26620	850
19	TraesCS4D02G285100	C2C2-Dof-4D-1	C2C2	243497	1	1	HC	NA	AT3G47500:CDF3;AT5G62430:CDF1	LOC_Os03g07360:OsDof12|OsCDF1;LOC_Os10g26620	901.5
20	TraesCS2A02G002400	C2H2-2A-1	C2H2	230160	1	1	HC	NA	AT2G28200;AT5G03510	LOC_Os04g08060	0
21	TraesCS3A02G205800	C2H2-3A-1	C2H2	125633	1	1	HC	NA	NA	LOC_Os01g39110	1
22	TraesCS4D02G177000	EIL-4D-1	EIL	20791	1	1	HC	NA	AT2G27050:AtEIL1///EIL1;AT3G20770:AtEIN3///EIN3;AT5G21120:EIL2	LOC_Os03g20780;LOC_Os03g20790:OsEIL1|MHZ6	2857
23	TraesCS2A02G264800	GARP-G2-2A-1	GARP	672630	1	1	HC	NA	AT4G37180	LOC_Os03g55590;LOC_Os07g02800	588
24	TraesCS2B02G277300	GARP-G2-2B-1	GARP	316825	1	1	HC	NA	AT4G37180	LOC_Os03g55590;LOC_Os07g02800	543.5
25	TraesCS4A02G242600	GARP-G2-4A-1	GARP	43303	1	1	HC	NA	NA	LOC_Os12g40100	0
26	TraesCS4D02G175000	GARP-G2-4D-2	GARP	301029	1	1	HC	NA	AT2G20400;AT4G28610:AtPHR1///PHR1	LOC_Os03g21240:OsPHR1|PHR1	431
27	TraesCS5B02G075300	GARP-G2-5B-3	GARP	315378	1	1	HC	NA	AT1G49560	LOC_Os12g39640	691.5
28	TraesCS2A02G415900	HB-HD-ZIP-2A-2	HB	2765	1	1	HC	NA	AT4G16780:ATHB-2///ATHB2///HAT4///HB-2	LOC_Os04g46350	29
29	TraesCS6A02G240400	HB-HD-ZIP-6A-1	HB	77918	1	1	HC	NA	NA	LOC_Os02g43330:OsHOX24	5
30	TraesCS6A02G290800	HB-HD-ZIP-6A-2	HB	42577	1	1	HC	NA	AT3G01470:ATHB-1///ATHB1///HAT5///HB-1///HD-ZIP-1	LOC_Os02g49700	1113.5
31	TraesCS6B02G321100	HB-HD-ZIP-6B-2	HB	54786	1	1	HC	NA	AT3G01470:ATHB-1///ATHB1///HAT5///HB-1///HD-ZIP-1	LOC_Os02g49700	1011
32	TraesCS6A02G117600	HB-PHD-6A-1	HB	223167	1	1	HC	NA	AT4G29940:PRHA	LOC_Os02g05450	230.5
33	TraesCSU02G127200	HSF-U	HSF	33065	1	1	HC	NA	NA	NA	0
34	TraesCS2A02G363800	MYB-2A-2	MYB	2863	1	1	HC	NA	AT3G24310:ATMYB71///MYB305;AT4G13480:AtMYB79///MYB79	LOC_Os02g40530:OsMPS;LOC_Os04g42950	0
35	TraesCS7A02G553800	MYB-7A-3	MYB	200700	1	1	HC	NA	AT5G37260:CIR1///RVE2	LOC_Os06g51260	4271
36	TraesCS2D02G576500	NAC-2D-6	NAC	1567	1	1	HC	NA	AT1G71930:ANAC030///VND7;AT5G66300:ANAC105///NAC105///VND3	LOC_Os08g01330:OsSWN3	181
37	TraesCS3A02G077900	NAC-3A-1	NAC	1849	1	1	HC	TaNAC019-3A(glutenin_and_starch_accumulation)	AT3G15170:ANAC054///ATNAC1///CUC1;AT3G29035:ANAC059///ATNAC3///NAC3///ORS1;AT5G07680:ANAC079///ANAC080///ATNAC4///NAC080///NAC4	LOC_Os01g01470:ONAC020;LOC_Os01g29840:ONAC026	0
38	TraesCS6A02G406700	NAC-6A-1	NAC	263558	1	1	HC	NA	NA	LOC_Os02g57650	534
39	TraesCS6B02G451300	NAC-6B-1	NAC	248604	1	1	HC	NA	NA	LOC_Os02g57650	314.5
40	TraesCS6D02G390200	NAC-6D-1	NAC	158055	1	1	HC	NA	NA	LOC_Os02g57650	714.5
41	TraesCS7A02G357500	NAC-7A-1	NAC	2532	1	1	HC	NA	NA	LOC_Os06g36480	0
42	TraesCS7D02G295100	NAC-7D-2	NAC	611	1	1	HC	NA	NA	LOC_Os03g18729;LOC_Os08g06140:OsNTL2	631
43	TraesCS7B02G142200	SBP-7B-2	SBP	4112	1	1	HC	NA	AT1G20980:ATSPL14///FBR6///SPL14///SPL1R2;AT1G76580	LOC_Os08g40260	1659.5
44	TraesCS2A02G389200	Trihelix-2A-1	Trihelix	187258	1	1	HC	NA	NA	LOC_Os04g45750:GT-2	95.5
45	TraesCS2B02G304400	Trihelix-2B-1	Trihelix	9419	1	1	HC	NA	AT2G33550	LOC_Os02g31160;LOC_Os04g32590	186.5
46	TraesCS5B02G311500	AP2-B	AP2	188	1	0	MC	NA	NA	LOC_Os09g35010:OsDREB1B	5.5
47	TraesCS5D02G317700	AP2-D	AP2	526	1	0	MC	NA	NA	LOC_Os09g35010:OsDREB1B	22
48	TraesCS3A02G099200	AP2-ERF-3A-1	AP2	304	1	0	MC	NA	AT2G40340:AtERF48///DREB2C	LOC_Os01g07120:OsDREB2A	56
49	TraesCS5B02G481300	AP2-ERF-5B-1	AP2	79	1	0	MC	NA	NA	LOC_Os03g60120	302.5
50	TraesCS5D02G481700	AP2-ERF-5D-1	AP2	27	1	0	MC	NA	NA	LOC_Os03g60120	275.5
51	TraesCS6A02G196500	AP2-ERF-6A-2	AP2	3073	1	0	MC	NA	AT4G13040	LOC_Os02g29550	317.5
52	TraesCS5A02G473800	Q-5A-1	AP2	158	1	0	MC	Q(confers_the_free-threshing_character_and_influences_many_other_agronomically_important_traits)	AT2G28550:RAP2.7///TOE1	LOC_Os03g60430:OsIDS1;LOC_Os05g28800;LOC_Os07g13170:SNB|SSH1	357.5
53	TraesCS5B02G486900	Q-5B-1	AP2	208	1	0	MC	Q(confers_the_free-threshing_character_and_influences_many_other_agronomically_important_traits)	AT2G28550:RAP2.7///TOE1	LOC_Os03g60430:OsIDS1;LOC_Os05g28800;LOC_Os07g13170:SNB|SSH1	23
54	TraesCS3A02G000400	bHLH-3A-2	bHLH	76	1	0	MC	NA	AT1G10585;AT1G10586	LOC_Os01g01840;LOC_Os01g01870	60.5
55	TraesCS5A02G503500	bHLH-5A-1	bHLH	68	1	0	MC	NA	NA	LOC_Os03g04310:RAI1	2.5
56	TraesCS6A02G315700	bHLH-6A-1	bHLH	53	1	0	MC	NA	NA	LOC_Os02g52190	1
57	TraesCS7A02G245800	bHLH-7A-2	bHLH	47	1	0	MC	NA	AT2G42280:AKS3///FBH4	LOC_Os08g39630:OsFBH1;LOC_Os09g31300	1047.5
58	TraesCS7A02G307700	bHLH-7A-3	bHLH	21	1	0	MC	NA	AT1G51070:bHLH115;AT5G54680:bHLH105///ILR3	LOC_Os08g04390:OsPRI1|OsbHLH115	262
59	TraesCSU02G029400	bHLH-U	bHLH	39	1	0	MC	NA	NA	NA	0
60	TraesCS5D02G428400	PIF-5D-1	bHLH	78	1	0	MC	NA	AT2G43010:AtPIF4///PIF4///SRL2;AT3G59060:PIF5///PIL6	LOC_Os03g56950:OsPIL13|OsPIL1;LOC_Os06g47980;LOC_Os07g05010:OsPIL14|OsPIF14	531
61	TraesCS2A02G467100	bZIP-2A-2	bZIP	24	1	0	MC	NA	NA	NA	124.5
62	TraesCS5A02G250400	bZIP-5A-1	bZIP	70	1	0	MC	NA	NA	LOC_Os09g29820:OsTFX1|OsbZIP73	9
63	TraesCS6A02G154600	bZIP-6A-1	bZIP	10	1	0	MC	NA	AT5G24800:ATBZIP9///BZIP9///BZO2H2	LOC_Os02g07840;LOC_Os02g16680:RITA1;LOC_Os06g45140:OsbZIP52|RISBZ5	129.5
64	TraesCS7A02G420400	bZIP-A	bZIP	255	1	0	MC	NA	AT2G16770:bZIP23;AT4G35040:bZIP19	LOC_Os06g50310:APIP5|OsbZIP53	2
65	TraesCS7B02G321300	bZIP-B	bZIP	579	1	0	MC	NA	AT2G16770:bZIP23;AT4G35040:bZIP19	LOC_Os06g50310:APIP5|OsbZIP53	2.5
66	TraesCS2A02G100800	C2C2-Dof-2A-1	C2C2	203	1	0	MC	NA	AT5G39660:CDF2	LOC_Os01g15900:RDD1;LOC_Os01g17000;LOC_Os07g48570:OsDof24	654.5
67	TraesCS2D02G100300	C2C2-Dof-2D-1	C2C2	91	1	0	MC	NA	AT5G39660:CDF2	LOC_Os01g15900:RDD1;LOC_Os01g17000;LOC_Os07g48570:OsDof24	565
68	TraesCS3D02G407400	REF6-3D-1_ampDAP	C2H2	24509	1	0	MC	NA	NA	LOC_Os01g67970:JMJ705	0
69	TraesCS6A02G146200	GARP-ARR-6A-1	GARP	510	1	0	MC	NA	AT2G25180:ARR12///RR12;AT4G31920:ARR10///RR10	LOC_Os02g08500:LEPTO1|OsRR24|DLC1	553
70	TraesCS2D02G385500	GNI-2D	HB	354	1	0	MC	GNI-D1(grain_number;grain_weight)	AT2G18550:ATHB21///HB-2///HB21;AT4G36740:ATHB40///HB-5///HB40;AT5G66700:ATHB53///HB-8///HB53	LOC_Os07g39320:Oshox14	0
71	TraesCSU02G009800	GNI-U	HB	346	1	0	MC	GNI-A1(grain_number;grain_weight)	NA	NA	0
72	TraesCS1A02G365900	MYB-1A-1	MYB	149	1	0	MC	NA	NA	LOC_Os01g50720;LOC_Os05g46610	10
73	TraesCS1A02G366200	MYB-1A-2	MYB	158	1	0	MC	NA	NA	LOC_Os01g50720;LOC_Os05g46610	2.5
74	TraesCS2A02G152700	MYB-2A-1	MYB	153	1	0	MC	NA	NA	LOC_Os07g44090	28
75	TraesCS3A02G056000	MYB-3A-1	MYB	135	1	0	MC	NA	AT4G24210:SLY1	NA	364
76	TraesCS3D02G056100	MYB-3D-1	MYB	77	1	0	MC	NA	AT4G24210:SLY1	NA	657.5
77	TraesCS4A02G173300	MYB-4A-1	MYB	180	1	0	MC	NA	AT5G59780:ATMYB59///ATMYB59-1///ATMYB59-2///ATMYB59-3///MYB59	LOC_Os11g47460;LOC_Os12g37970	196
78	TraesCS4A02G411900	MYB-4A-2	MYB	131	1	0	MC	NA	NA	NA	2.5
79	TraesCS5A02G227400	MYB-5A-1	MYB	399	1	0	MC	NA	AT1G74650:ATMYB31///ATY13///MYB31;AT3G28910:ATMYB30///MYB30;AT5G62470:ATMYB96///MYB96///MYBCOV1	LOC_Os08g33940;LOC_Os09g24800	41.5
80	TraesCS5B02G086900	MYB-5B-1	MYB	154	1	0	MC	NA	AT2G37630:AS1///ATMYB91///ATPHAN///MYB91	LOC_Os12g38400:OsMYB91	5.5
81	TraesCS6D02G126900	MYB-6D-1	MYB	596	1	0	MC	NA	NA	NA	0
82	TraesCS7A02G021800	MYB-7A-5	MYB	36	1	0	MC	NA	NA	LOC_Os10g22484	498
83	TraesCS3B02G515900	Tamyb10-3B	MYB	232	1	0	MC	Tamyb10-B1(Red_grain_colour)	NA	LOC_Os03g29614:Osmyb3|SG3	0
84	TraesCS3D02G468400	Tamyb10-3D	MYB	490	1	0	MC	Myb10-D/PHS-3D(Pre-harvest_sprouting(PHS))	NA	LOC_Os03g29614:Osmyb3|SG3	0
85	TraesCS1D02G004800	NAC-1D-1	NAC	39	1	0	MC	NA	NA	NA	0
86	TraesCS2A02G101900	NAC-2A-3	NAC	184	1	0	MC	NA	NA	LOC_Os07g48450	110
87	TraesCS2A02G102000	NAC-2A-4	NAC	329	1	0	MC	NA	NA	LOC_Os07g48450	35.5
88	TraesCS3D02G078500	NAC-3D-1	NAC	297	1	0	MC	TaNAC019-3D(glutenin_and_starch_accumulation)	AT3G15170:ANAC054///ATNAC1///CUC1;AT3G29035:ANAC059///ATNAC3///NAC3///ORS1;AT5G07680:ANAC079///ANAC080///ATNAC4///NAC080///NAC4	LOC_Os01g01470:ONAC020;LOC_Os01g29840:ONAC026	0
89	TraesCS7A02G299600	NAC-7A-2	NAC	195	1	0	MC	NA	NA	LOC_Os03g18729;LOC_Os08g06140:OsNTL2	483.5
90	TraesCS7B02G187600	NAC-7B-2	NAC	194	1	0	MC	NA	NA	LOC_Os03g18729;LOC_Os08g06140:OsNTL2	622
91	TraesCS6A02G108300	NAM-B1-6A-1	NAC	292	1	0	MC	Gpc-A1/NAM-A1(grain_protein,_zinc,_and_iron_content)	AT1G61110:anac025///NAC025	LOC_Os07g37920	0
92	TraesCS6D02G096300	NAM-B1-6D-1	NAC	416	1	0	MC	Gpc-D1/NAM-D1(grain_protein,_zinc,_and_iron_content)	AT1G61110:anac025///NAC025	LOC_Os07g37920	7.5
93	TraesCS1D02G122400	WRKY-1D-2	WRKY	7900	1	0	MC	NA	AT5G26170:ATWRKY50///WRKY50	LOC_Os01g09100:OsWRKY10;LOC_Os05g09020:OsWRKY67	28
94	TraesCS4D02G085300	Alfin-4D-1	Alfin	104	0	0	LC	NA	AT1G14510:AL7///AtAL7	LOC_Os11g14010	419
95	TraesCS2A02G144100	B3-2A-1	B3	214	0	0	LC	NA	NA	LOC_Os01g13300	61
96	TraesCS2B02G231800	B3-2B-2	B3	41	0	0	LC	NA	NA	LOC_Os07g37610:GD1	324
97	TraesCS4A02G233900	B3-4A-1	B3	133	0	0	LC	NA	NA	NA	0
98	TraesCS4B02G251500	B3-4B-1	B3	102	0	0	LC	NA	NA	LOC_Os02g10420;LOC_Os03g11370;LOC_Os08g30500	0
99	TraesCS4B02G030300	B3-4B-2	B3	74	0	0	LC	NA	NA	NA	103.5
100	TraesCS5A02G438600	B3-5A-1	B3	95	0	0	LC	NA	NA	NA	0
101	TraesCS5B02G073500	B3-5B-1	B3	112	0	0	LC	NA	NA	NA	1
102	TraesCS5D02G076800	B3-5D-2	B3	31	0	0	LC	NA	AT4G33280	LOC_Os03g42420;LOC_Os03g42430;LOC_Os12g40090;LOC_Os12g40120	110.5
103	TraesCS6D02G384000	B3-6D-1	B3	26	0	0	LC	NA	NA	NA	138
104	TraesCS6D02G102000	B3-6D-2	B3	117	0	0	LC	NA	NA	NA	692
105	TraesCS7B02G294500	B3-7B-1	B3	124	0	0	LC	NA	NA	LOC_Os06g42630	0
106	TraesCS7D02G388100	B3-7D-1	B3	161	0	0	LC	NA	NA	LOC_Os06g42630	0.5
107	TraesCS2D02G307600	B3-ARF-2D-1	B3	8	0	0	LC	NA	AT1G59750:ARF1	LOC_Os02g35140;LOC_Os04g36054	1226
108	TraesCS3A02G246000	B3-ARF-3A-1	B3	87	0	0	LC	NA	AT2G33860:ARF3///ETT	LOC_Os01g48060:OsETT2|OsETTIN2;LOC_Os05g48870:OsETTIN1|OsARF15	45
109	TraesCS3B02G475800	B3-ARF-3B-2	B3	180	0	0	LC	NA	AT5G62000:ARF1-BP///ARF2///HSS///ORE14	LOC_Os01g70270	1174.5
110	TraesCS6A02G338000	BES1-6A-1	BES1	42	0	0	LC	NA	NA	NA	0
111	TraesCS3A02G139000	BES1-A	BES1	70	0	0	LC	NA	AT1G78700:BEH4;AT4G18890:BEH3	LOC_Os01g10610	241.5
112	TraesCS3B02G156600	BES1-B	BES1	134	0	0	LC	NA	AT1G78700:BEH4;AT4G18890:BEH3	LOC_Os01g10610	102.5
113	TraesCS3D02G139300	BES1-D	BES1	73	0	0	LC	NA	AT1G78700:BEH4;AT4G18890:BEH3	LOC_Os01g10610	115.5
114	TraesCS4B02G397300	bHLH-4B-1	bHLH	132	0	0	LC	NA	AT1G63650:AtEGL3///ATMYC-2///EGL1///EGL3;AT4G00480:ATMYC1///myc1;AT4G09820:AtTT8///BHLH42///TT8;AT5G41315:GL3///GL3///MYC6.2	LOC_Os01g39430;LOC_Os01g39560;LOC_Os04g47040;LOC_Os04g47059:Kala4|OsS1;LOC_Os04g47080;LOC_Os11g15210	15
115	TraesCS5A02G441900	bHLH-5A-4	bHLH	43	0	0	LC	NA	AT1G03040;AT4G02590:UNE12;AT5G58010:LRL3	LOC_Os03g58330;LOC_Os07g08440	171
116	TraesCS5B02G422000	PIF-5B-1	bHLH	70	0	0	LC	NA	AT2G43010:AtPIF4///PIF4///SRL2;AT3G59060:PIF5///PIL6	LOC_Os03g56950:OsPIL13|OsPIL1;LOC_Os06g47980;LOC_Os07g05010:OsPIL14|OsPIF14	756
117	TraesCS7D02G413100	bZIP-D	bZIP	287	0	0	LC	NA	AT2G16770:bZIP23;AT4G35040:bZIP19	LOC_Os06g50310:APIP5|OsbZIP53	0.5
118	TraesCS2A02G591200	C2-A	C2C2	19	0	0	LC	NA	AT3G50410:OBP1;AT5G66940	LOC_Os04g58190:OsDOF18	15
119	TraesCS2B02G592700	C2-B	C2C2	17	0	0	LC	NA	AT3G50410:OBP1;AT5G66940	LOC_Os04g58190:OsDOF18	10
120	TraesCS2D02G563000	C2-D	C2C2	4	0	0	LC	NA	AT3G50410:OBP1;AT5G66940	LOC_Os04g58190:OsDOF18	4.5
121	TraesCS3A02G532000	TdDof-3A	C2C2	585	0	0	LC	TdDof/SSt1(solid_stem)	AT3G55370:OBP3;AT5G02460	NA	11.5
122	TraesCS3D02G054300	C2H2-3D-2	C2H2	21	0	0	LC	NA	AT1G34370:AtSTOP1///STOP1	LOC_Os01g65080;LOC_Os12g07280:ART1	3.5
123	TraesCS4A02G236000	C2H2-4A-1	C2H2	933	0	0	LC	NA	AT1G27730:STZ///ZAT10;AT3G19580:AZF2///ZF2;AT3G49930;AT5G67450:AZF1///ZF1	LOC_Os03g41390:OsMSR15;LOC_Os03g55540;LOC_Os07g10870;LOC_Os08g20580:OsCTZFP8;LOC_Os12g39400:ZFP252|RZF71	15
124	TraesCS5B02G366500	C2H2-5B-1	C2H2	41	0	0	LC	NA	AT1G30970:SUF4	LOC_Os09g38790:SIP1|OsSUF4	303
125	TraesCS6A02G091500	C2H2-6A-1	C2H2	49	0	0	LC	NA	AT1G04850	LOC_Os02g30180	356
126	TraesCS6B02G119800	C2H2-6B-1	C2H2	39	0	0	LC	NA	AT1G04850	LOC_Os02g30180	260.5
127	TraesCS6D02G049300	C2H2-6D-2	C2H2	856	0	0	LC	NA	AT1G72050:TFIIIA	LOC_Os02g02424;LOC_Os05g03020	74
128	TraesCS3D02G407400	REF6-3D-1	C2H2	4342	0	0	LC	NA	NA	LOC_Os01g67970:JMJ705	0
129	TraesCS1A02G346500	C3H-1A-1	C3H	88	0	0	LC	NA	NA	LOC_Os01g53650:OsC3H10;LOC_Os05g45020	0
130	TraesCS1D02G072200	C3H-1D-2	C3H	29	0	0	LC	NA	AT2G40140:ATSZF2///CZF1///SZF2///ZFAR1;AT3G55980:ATSZF1///SZF1;AT5G12850;AT5G58620:TZF9	LOC_Os05g03760:OsTZF5	1474
131	TraesCS3A02G107200	C3H-3A-1	C3H	153	0	0	LC	NA	AT2G19810:AtOZF1///AtTZF2///OZF1///TZF2;AT2G25900:ATCTH///ATTZF1;AT4G29190:AtC3H49///AtOZF2///AtTZF3///OZF2///TZF3	LOC_Os01g09620:OsDOS;LOC_Os05g10670:OsTZF1;LOC_Os07g38740	279
132	TraesCS3A02G423200	C3H-3A-2	C3H	19	0	0	LC	NA	NA	LOC_Os01g68860:C3H12	869
133	TraesCS7B02G191500	C3H-7B-1	C3H	15	0	0	LC	NA	AT3G08505	LOC_Os06g21390:MKRN	565
134	TraesCS7A02G108400	DBB-7A-1	DBB	221	0	0	LC	NA	AT1G78600:BBX22///DBB3///LZF1///STH3	LOC_Os06g05890	363
135	TraesCS1B02G095600	DBP-1B-1	DBP	67	0	0	LC	NA	AT3G62260	LOC_Os01g19130;LOC_Os05g04360	354
136	TraesCS1D02G079600	DBP-1D-1	DBP	52	0	0	LC	NA	AT3G62260	LOC_Os01g19130;LOC_Os05g04360	477
137	TraesCS7A02G146400	GARP-ARR-7A-1	GARP	58	0	0	LC	NA	NA	LOC_Os06g08440:OsRR22|HST1	1
138	TraesCS7A02G146700	GARP-ARR-7A-3	GARP	55	0	0	LC	NA	NA	LOC_Os06g08440:OsRR22|HST1	82
139	TraesCS3B02G191600	GARP-G2-3B-1	GARP	71	0	0	LC	NA	AT2G20570:ATGLK1///GLK1///GPRI1;AT5G44190:ATGLK2///GLK2///GPRI2	LOC_Os01g13740	463.5
140	TraesCS2A02G200700	GRAS-2A-1	GRAS	19	0	0	LC	NA	AT5G41920	LOC_Os07g38030	19.5
141	TraesCS4B02G266700	GRAS-4B-2	GRAS	115	0	0	LC	NA	AT5G48150:PAT1	LOC_Os03g09280;LOC_Os10g22430	605
142	TraesCS4B02G043100	Rht-4B-1	GRAS	90	0	0	LC	Rht-B1/Rht1(plant_height)	AT1G14920:GAI///RGA2;AT1G66350:RGL///RGL1;AT2G01570:RGA///RGA1;AT3G03450:RGL2;AT5G17490:AtRGL3///RGL3	LOC_Os03g49990:SLR1|OsGAI	461
143	TraesCS4D02G040400	Rht-4D-1	GRAS	143	0	0	LC	Rht-D1/Rht1(plant_height)	AT1G14920:GAI///RGA2;AT1G66350:RGL///RGL1;AT2G01570:RGA///RGA1;AT3G03450:RGL2;AT5G17490:AtRGL3///RGL3	LOC_Os03g49990:SLR1|OsGAI	358
144	TraesCS2A02G435100	GRF4-2A-1	GRF	26	0	0	LC	GRF4(NULL)	NA	LOC_Os02g47280:GS2|OsGRF4|GL2|GLW2|LGS1;LOC_Os04g51190:OsGRF3;LOC_Os12g24659	0.5
145	TraesCS2B02G458400	GRF4-2B-1	GRF	30	0	0	LC	GRF4(NULL)	NA	LOC_Os02g47280:GS2|OsGRF4|GL2|GLW2|LGS1;LOC_Os04g51190:OsGRF3;LOC_Os12g24659	4.5
146	TraesCS2D02G435200	GRF4-2D-1	GRF	38	0	0	LC	GRF4(NULL)	NA	LOC_Os02g47280:GS2|OsGRF4|GL2|GLW2|LGS1;LOC_Os04g51190:OsGRF3;LOC_Os12g24659	9
147	TraesCS6A02G257600	GRF-6A-1	GRF	62	0	0	LC	NA	AT2G36400:AtGRF3///GRF3;AT3G52910:AtGRF4///GRF4	LOC_Os02g45570:OsGRF10;LOC_Os04g48510	2
148	TraesCS4B02G025500	HB-BELL-4B-1	HB	36	0	0	LC	NA	AT2G16400:BLH7;AT4G34610:BLH6	LOC_Os03g47740:OsBIHD1;LOC_Os12g43950	356
149	TraesCS5D02G013300	HB-BELL-5D-1	HB	34	0	0	LC	NA	AT2G16400:BLH7;AT4G34610:BLH6	LOC_Os03g47740:OsBIHD1;LOC_Os12g43950	993.5
150	TraesCS2A02G389400	HB-HD-ZIP-2A-1	HB	123	0	0	LC	NA	NA	LOC_Os04g45810:Oshox22	26
151	TraesCS2B02G419200	HB-HD-ZIP-2B-1	HB	46	0	0	LC	NA	NA	NA	0
152	TraesCS2A02G100700	HB-WOX-A	HB	11	0	0	LC	NA	AT3G03660:WOX11;AT5G17810:WOX12	LOC_Os07g48560:WOX11	0
153	TraesCS2B02G117900	HB-WOX-B	HB	31	0	0	LC	NA	AT3G03660:WOX11;AT5G17810:WOX12	LOC_Os07g48560:WOX11	0
154	TraesCS2D02G100200	HB-WOX-D	HB	8	0	0	LC	NA	AT3G03660:WOX11;AT5G17810:WOX12	LOC_Os07g48560:WOX11	0
155	TraesCS7B02G098800	LIM-7B-1	LIM	80	0	0	LC	NA	NA	LOC_Os06g13030	1074
156	TraesCS7D02G194800	LIM-7D-1	LIM	46	0	0	LC	NA	NA	LOC_Os06g13030	1267
157	TraesCS1A02G260000	LOB-1A-1	LOB	19	0	0	LC	NA	AT1G65620:AS2	LOC_Os01g66590:OsIG1;LOC_Os05g34450	1.5
158	TraesCS3A02G492000	LOB-3A-1	LOB	61	0	0	LC	NA	AT1G72980:LBD7;AT3G13850:LBD22	LOC_Os08g31080	0
159	TraesCS3B02G553000	LOB-3B-1	LOB	23	0	0	LC	NA	AT1G72980:LBD7;AT3G13850:LBD22	LOC_Os08g31080	0
160	TraesCS3D02G498100	LOB-3D-1	LOB	61	0	0	LC	NA	AT1G72980:LBD7;AT3G13850:LBD22	LOC_Os08g31080	0
161	TraesCS3D02G093500	LOB-3D-2	LOB	41	0	0	LC	NA	AT5G63090:LOB	LOC_Os01g07480:OsRA2	0
162	TraesCS4B02G316200	TaMOR-4B	LOB	467	0	0	LC	TaMOR(root_architecture)	NA	LOC_Os03g05510:CRL1|ARL1	0
163	TraesCS4D02G312800	TaMOR-4D	LOB	204	0	0	LC	TaMOR(root_architecture)	NA	LOC_Os03g05510:CRL1|ARL1	0
164	TraesCS4A02G028200	MADS1-lgy3-4A-1	MADS	70	0	0	LC	MADS1-lgy3(NULL)	NA	LOC_Os03g11614:OsLG3b|OsMADS1|LHS1|AFO	0
165	TraesCS4B02G245700	MADS1-lgy3-4B-1	MADS	13	0	0	LC	MADS1-lgy3(NULL)	NA	LOC_Os03g11614:OsLG3b|OsMADS1|LHS1|AFO	0
166	TraesCS4D02G243700	MADS1-lgy3-4D-1	MADS	29	0	0	LC	MADS1-lgy3(NULL)	NA	LOC_Os03g11614:OsLG3b|OsMADS1|LHS1|AFO	40
167	TraesCS4D02G021100	MADS-M-4D-1	MADS	92	0	0	LC	NA	AT1G22130:AGL104;AT1G77950:AGL67;AT1G77980:AGL66	LOC_Os06g11970;LOC_Os08g38590	0
168	TraesCS5A02G391700	MADS-MIKC-5A-1	MADS	189	0	0	LC	TaVRN-5A(VRN)	AT1G26310:AGL10///CAL///CAL1;AT1G69120:AGL7///AP1///AtAP1	LOC_Os03g54160:OsMADS14;LOC_Os07g01820:OsMADS15|DEP	0
169	TraesCS7A02G319400	MADS-MIKC-7A-1	MADS	83	0	0	LC	NA	AT1G71692:AGL12///XAL1	LOC_Os08g02070:OsMADS26	7
170	TraesCS7A02G260600	TaSEP3-7A	MADS	841	0	0	LC	TaSEP3-A1(heading_date,plant_height)	AT1G24260:AGL9///SEP3	LOC_Os08g41950:OsMADS7|OsMADS45;LOC_Os09g32948:OsMADS8|OsMADS24	0.5
171	TraesCS7B02G158600	TaSEP3-7B	MADS	606	0	0	LC	TaSEP3-B1(heading_date,plant_height)	AT1G24260:AGL9///SEP3	LOC_Os08g41950:OsMADS7|OsMADS45;LOC_Os09g32948:OsMADS8|OsMADS24	6.5
172	TraesCS7D02G261600	TaSEP3-7D	MADS	44	0	0	LC	TaSEP3-D1(heading_date,plant_height)	AT1G24260:AGL9///SEP3	LOC_Os08g41950:OsMADS7|OsMADS45;LOC_Os09g32948:OsMADS8|OsMADS24	0
173	TraesCS7D02G176700	TaVRT2-7D	MADS	272	0	0	LC	TaVRT-2(flowering)	NA	LOC_Os02g52340:OsMADS22;LOC_Os06g11330	55
174	TraesCS5D02G401500	Vrn1-5D-1	MADS	361	0	0	LC	Vrn4(Vrn-D4/Vrn-A1)(flowering_time,vernalization)	AT1G26310:AGL10///CAL///CAL1;AT1G69120:AGL7///AP1///AtAP1	LOC_Os03g54160:OsMADS14;LOC_Os07g01820:OsMADS15|DEP	1
175	TraesCS2A02G306800	NAC-2A-1	NAC	212	0	0	LC	NA	AT5G64530:ANAC104///XND1	LOC_Os02g34970;LOC_Os04g35660	3
176	TraesCS1B02G297900	NF-YB-1B-1	NF	81	0	0	LC	NA	AT2G37060:NF-YB8;AT2G38880:ATHAP3///ATNF-YB1///HAP3///HAP3A///NF-YB1;AT3G53340:NF-YB10	LOC_Os01g61810:OsHAP3A;LOC_Os05g38820:OsHAP3B	24.5
177	TraesCS2A02G448300	PLATZ-A	PLATZ	75	0	0	LC	NA	AT1G32700;AT4G17900;AT5G46710	LOC_Os02g46610;LOC_Os04g50120	56
178	TraesCS2B02G469000	PLATZ-B	PLATZ	69	0	0	LC	NA	AT1G32700;AT4G17900;AT5G46710	LOC_Os02g46610;LOC_Os04g50120	191
179	TraesCS2D02G447400	PLATZ-D	PLATZ	49	0	0	LC	NA	AT1G32700;AT4G17900;AT5G46710	LOC_Os02g46610;LOC_Os04g50120	146.5
180	TraesCS2D02G401300	RWP-RK-2D-1	RWP	146	0	0	LC	NA	AT4G35590:RKD5	LOC_Os04g47640	0
181	TraesCS7B02G144900	IPA1-7B-1	SBP	113	0	0	LC	IPA1(NULL)	AT2G42200:AtSPL9///SPL9;AT3G57920:SPL15	LOC_Os08g39890:OsSPL14|IPA1|WFP;LOC_Os09g31438	0
182	TraesCS7B02G158500	SPL16-gw8-7B-1	SBP	167	0	0	LC	SPL16-gw8(NULL)	NA	LOC_Os08g41940:qGW8|OsSPL16|GW8;LOC_Os09g32944:OsSPL18	0
183	TraesCS7D02G261500	SPL16-gw8-7D-1	SBP	319	0	0	LC	SPL16-gw8(NULL)	NA	LOC_Os08g41940:qGW8|OsSPL16|GW8;LOC_Os09g32944:OsSPL18	0
184	TraesCS5A02G204900	Tify-5A-1	Tify	89	0	0	LC	NA	AT1G48500:AtJAZ4///JAZ4///TIFY6A;AT1G70700:JAZ9///TIFY7;AT3G17860:JAI3///JAZ3///TIFY6B	LOC_Os08g33160;LOC_Os09g23660;LOC_Os12g41560	1077
185	TraesCS5B02G203400	Tify-5B-1	Tify	52	0	0	LC	NA	AT1G48500:AtJAZ4///JAZ4///TIFY6A;AT1G70700:JAZ9///TIFY7;AT3G17860:JAI3///JAZ3///TIFY6B	LOC_Os08g33160;LOC_Os09g23660;LOC_Os12g41560	862.5
186	TraesCS6B02G324300	Tify-6B-1	Tify	229	0	0	LC	NA	NA	NA	0
187	TraesCS1B02G347200	TUB-1B-1	TUB	74	0	0	LC	NA	NA	LOC_Os05g43850	457
188	TraesCS3A02G378300	TUB-3A-1	TUB	30	0	0	LC	NA	AT1G25280:AtTLP10///TLP10	LOC_Os01g64700;LOC_Os05g36190	133.5
189	TraesCS1D02G430000	WRKY-1D-1	WRKY	9	0	0	LC	NA	AT2G47260:ATWRKY23///WRKY23	NA	2.5
190	TraesCS6A02G242000	WRKY-6A-1	WRKY	19	0	0	LC	NA	AT2G44745:AtWRKY12///WRKY12	LOC_Os02g43560;LOC_Os04g46060:OsWRKY36|SGSD3	0
